# Widespread remodelling of proteome solubility in response to different protein homeostasis stresses

**DOI:** 10.1101/692103

**Authors:** Xiaojing Sui, Douglas E. V. Pires, Shuai Nie, Giulia Vecchi, Michele Vendruscolo, David B. Ascher, Gavin E. Reid, Danny M. Hatters

## Abstract

The accumulation of protein deposits in neurodegenerative diseases involves the presence of a metastable subproteome vulnerable to aggregation. To investigate this subproteome and the mechanisms that regulates it, we measured the proteome solubility of the Neuro2a cell line under protein homeostasis stresses induced by Huntington Disease proteotoxicity; Hsp70, Hsp90, proteasome and ER-mediated folding inhibition; and oxidative stress. We found one-quarter of the proteome extensively changed solubility. Remarkably, almost all the increases in insolubility were counteracted by increases in solubility of other proteins. Each stress directed a highly specific pattern of change, which reflected the remodelling of protein complexes involved in adaptation to perturbation, most notably stress granule proteins, which responded differently to different stresses. These results indicate that the robustness of protein homeostasis relies on the absence of proteins highly vulnerable to aggregation and on large changes in aggregation state of regulatory mechanisms that restore protein solubility upon specific perturbations.
