## Supplementary Data 1 for "Widespread remodelling of proteome solubility in response to different protein homeostasis stresses"

### Sheet: Httex1 97Q-ni vs 25Q-ni
GO-complete; FIsher's exact test, USe the Bonferroni correction for mutilple testing Pather Overrepresentation test (released 20181113), GO database released 2019-01-01. Data filtered by 1) fold enrichment > 2; 2) p-value < 0.05; 3) at least 4 enriched proteins.
Abundance								Solubility
No enrichment								GO biological process complete	Mus musculus - REFLIST (22296)	# Enriched proteins	Expected in dataset	Over-represented	Fold Enrichment	P-value
								cellular nitrogen compound metabolic process (GO:0034641)	2886	19	5.18	+	3.67	0.00102
								GO cellular component complete
								organelle membrane (GO:0031090)	1726	13	3.1	+	4.2	0.00853
								nuclear part (GO:0044428)	4028	20	7.23	+	2.77	0.00643
								intracellular organelle part (GO:0044446)	7217	32	12.95	+	2.47	1.18e-06
								organelle part (GO:0044422)	7570	32	13.58	+	2.36	4.52e-06
								nucleus (GO:0005634)	6721	27	12.06	+	2.24	0.00256
								GO molecular function complete
								heterocyclic compound binding (GO:1901363)	4942	22	8.87	+	2.48	0.0179
								organic cyclic compound binding (GO:0097159)	5045	22	9.05	+	2.43	0.0255

### Sheet: Httex1 97Q-i vs 97Q-ni
GO-complete; FIsher's exact test, USe the Bonferroni correction for mutilple testing Pather Overrepresentation test (released 20181113), GO database released 2019-01-01. Data filtered by 1) fold enrichment > 2; 2) p-value < 0.05; 3) at least 4 enriched proteins.
Abundance								Solubility
GO cellular component complete	Mus musculus - REFLIST (22296)	# Enriched proteins	Expected in dataset	Over-represented	Fold Enrichment	P-value		GO biological process complete	Mus musculus - REFLIST (22296)	# Enriched proteins	Expected in dataset	Over-represented	Fold Enrichment	P-value
cytoskeleton (GO:0005856)	2062	7	1.11	+	6.31	0.0431		positive regulation of ERAD pathway (GO:1904294)	14	4	0.03	+	> 100	0.000253
								regulation of ERAD pathway (GO:1904292)	26	4	0.05	+	83.66	0.00223
								positive regulation of response to endoplasmic reticulum stress (GO:1905898)	33	4	0.06	+	65.92	0.00533
								chaperone-mediated protein folding (GO:0061077)	50	4	0.09	+	43.5	0.025
								ERAD pathway (GO:0036503)	83	5	0.15	+	32.76	0.00489
								positive regulation of proteasomal protein catabolic process (GO:1901800)	99	5	0.18	+	27.46	0.0112
								positive regulation of proteolysis involved in cellular protein catabolic process (GO:1903052)	112	5	0.21	+	24.28	0.0201
								regulation of proteasomal ubiquitin-dependent protein catabolic process (GO:0032434)	120	5	0.22	+	22.66	0.0279
								positive regulation of cellular protein catabolic process (GO:1903364)	131	5	0.24	+	20.76	0.0422
								cellular protein localization (GO:0034613)	1350	12	2.48	+	4.83	0.0328
								cellular macromolecule localization (GO:0070727)	1357	12	2.5	+	4.81	0.0346
								GO cellular component complete
								cytosol (GO:0005829)	3452	22	6.35	+	3.47	2.62e-05
								cytoplasmic part (GO:0044444)	8362	34	15.38	+	2.21	4.59e-06
								GO molecular function complete
								ATPase activator activity (GO:0001671)	25	3	0.05	+	65.26	0.0496
								heat shock protein binding (GO:0031072)	135	6	0.25	+	24.17	0.000581

### Sheet: Hsp70 inhibition
GO-complete; FIsher's exact test, USe the Bonferroni correction for mutilple testing Pather Overrepresentation test (released 20181113), GO database released 2019-01-01. Data filtered by 1) fold enrichment > 2; 2) p-value < 0.05; 3) at least 4 enriched proteins.
Abundance								Solubility
GO biological process complete	Mus musculus - REFLIST (22296)	# Enriched proteins	Expected in dataset	Over-represented	Fold Enrichment	P-value		GO biological process complete	Mus musculus - REFLIST (22296)	# Enriched proteins	Expected in dataset	Over-represented	Fold Enrichment	P-value
positive regulation of protein targeting to membrane (GO:0090314)	28	4	0.08	+	49.77	0.0178		nucleobase-containing compound metabolic process (GO:0006139)	2292	23	7.09	+	3.24	0.00182
regulation of protein targeting to membrane (GO:0090313)	34	4	0.1	+	40.99	0.0361		heterocycle metabolic process (GO:0046483)	2422	23	7.5	+	3.07	0.00484
regulation of intracellular protein transport (GO:0033157)	223	7	0.64	+	10.94	0.0362		organic cyclic compound metabolic process (GO:1901360)	2683	25	8.3	+	3.01	0.00179
GO cellular component complete								cellular aromatic compound metabolic process (GO:0006725)	2487	23	7.7	+	2.99	0.0077
cell leading edge (GO:0031252)	375	10	1.08	+	9.29	0.000191		cellular nitrogen compound metabolic process (GO:0034641)	2886	25	8.93	+	2.8	0.00715
cytoskeleton (GO:0005856)	2062	21	5.92	+	3.55	0.000231		GO cellular component complete
nuclear lumen (GO:0031981)	3564	32	10.23	+	3.13	4.32e-07		chromosome (GO:0005694)	1065	15	3.3	+	4.55	0.00113
nucleoplasm (GO:0005654)	2744	24	7.88	+	3.05	0.000368		chromosomal part (GO:0044427)	950	13	2.94	+	4.42	0.0094
nuclear part (GO:0044428)	4028	35	11.56	+	3.03	7.86e-08		intracellular organelle lumen (GO:0070013)	3976	34	12.3	+	2.76	3.92e-06
intracellular non-membrane-bounded organelle (GO:0043232)	4038	35	11.59	+	3.02	8.44e-08		organelle lumen (GO:0043233)	3977	34	12.31	+	2.76	3.94e-06
non-membrane-bounded organelle (GO:0043228)	4057	35	11.65	+	3.01	9.66e-08		membrane-enclosed lumen (GO:0031974)	3977	34	12.31	+	2.76	3.94e-06
intracellular organelle lumen (GO:0070013)	3976	32	11.41	+	2.8	7.14e-06		nuclear lumen (GO:0031981)	3564	30	11.03	+	2.72	9.05e-05
organelle lumen (GO:0043233)	3977	32	11.42	+	2.8	7.19e-06		nuclear part (GO:0044428)	4028	33	12.47	+	2.65	2.39e-05
membrane-enclosed lumen (GO:0031974)	3977	32	11.42	+	2.8	7.19e-06		nucleoplasm (GO:0005654)	2744	22	8.49	+	2.59	0.0242
nucleus (GO:0005634)	6721	43	19.29	+	2.23	1.81e-06		cytosol (GO:0005829)	3452	25	10.68	+	2.34	0.0418
intracellular organelle part (GO:0044446)	7217	45	20.72	+	2.17	1.4e-06		protein-containing complex (GO:0032991)	5381	36	16.65	+	2.16	0.000869
organelle part (GO:0044422)	7570	45	21.73	+	2.07	6.91e-06		intracellular organelle part (GO:0044446)	7217	48	22.33	+	2.15	5.04e-07
protein-containing complex (GO:0032991)	5381	31	15.45	+	2.01	0.0368		organelle part (GO:0044422)	7570	48	23.43	+	2.05	2.89e-06

### Sheet: Hsp90 inhibition
GO-complete; FIsher's exact test, USe the Bonferroni correction for mutilple testing Pather Overrepresentation test (released 20181113), GO database released 2019-01-01. Data filtered by 1) fold enrichment > 2; 2) p-value < 0.05; 3) at least 4 enriched proteins.
Abundance								Solubility
GO biological process complete	Mus musculus - REFLIST (22296)	# Enriched proteins	Expected in dataset	Over-represented	Fold Enrichment	P-value		GO biological process complete	Mus musculus - REFLIST (22296)	# Enriched proteins	Expected in dataset	Over-represented	Fold Enrichment	P-value
chromosome condensation (GO:0030261)	40	4	0.08	+	49.55	0.0159		mitochondrial electron transport, cytochrome c to oxygen (GO:0006123)	12	5	0.16	+	30.97	0.0187
cellular protein-containing complex assembly (GO:0034622)	676	10	1.36	+	7.33	0.00727		mitochondrial electron transport, ubiquinol to cytochrome c (GO:0006122)	12	5	0.16	+	30.97	0.0187
protein-containing complex subunit organization (GO:0043933)	1495	13	3.02	+	4.31	0.047		aerobic electron transport chain (GO:0019646)	12	5	0.16	+	30.97	0.0187
GO cellular component complete								mitochondrial electron transport, NADH to ubiquinone (GO:0006120)	17	7	0.23	+	30.6	0.000167
organellar ribosome (GO:0000313)	89	6	0.18	+	33.4	5.08e-05		ATP synthesis coupled electron transport (GO:0042773)	55	20	0.74	+	27.03	5.51e-17
mitochondrial ribosome (GO:0005761)	89	6	0.18	+	33.4	5.08e-05		mitochondrial ATP synthesis coupled electron transport (GO:0042775)	51	18	0.69	+	26.23	7.97e-15
DNA packaging complex (GO:0044815)	67	4	0.14	+	29.58	0.0179		oxidative phosphorylation (GO:0006119)	63	20	0.85	+	23.59	5.1e-16
small ribosomal subunit (GO:0015935)	75	4	0.15	+	26.42	0.0274		respiratory electron transport chain (GO:0022904)	76	20	1.02	+	19.56	1.16e-14
mitochondrial protein complex (GO:0098798)	255	10	0.51	+	19.43	1.46e-07		electron transport chain (GO:0022900)	81	20	1.09	+	18.35	3.37e-14
ribosomal subunit (GO:0044391)	211	8	0.43	+	18.79	1.68e-05		acetyl-CoA metabolic process (GO:0006084)	28	6	0.38	+	15.93	0.0442
mitochondrial matrix (GO:0005759)	260	9	0.52	+	17.15	4e-06		mitochondrial translation (GO:0032543)	50	10	0.67	+	14.86	5.31e-05
ribosome (GO:0005840)	243	8	0.49	+	16.31	4.84e-05		ATP metabolic process (GO:0046034)	163	32	2.19	+	14.59	1.02e-21
mitochondrial part (GO:0044429)	830	15	1.68	+	8.95	6.94e-08		tricarboxylic acid metabolic process (GO:0072350)	36	7	0.48	+	14.45	0.0125
mitochondrial inner membrane (GO:0005743)	427	7	0.86	+	8.12	0.0338		mitochondrial gene expression (GO:0140053)	74	14	1	+	14.06	8.99e-08
ribonucleoprotein complex (GO:1990904)	849	12	1.71	+	7	0.000125		cellular respiration (GO:0045333)	134	25	1.8	+	13.87	7.33e-16
mitochondrion (GO:0005739)	1778	18	3.59	+	5.02	5.34e-06		ribonucleoside triphosphate metabolic process (GO:0009199)	193	36	2.6	+	13.86	3.87e-24
intracellular organelle lumen (GO:0070013)	3976	21	8.02	+	2.62	0.0121		purine ribonucleoside triphosphate metabolic process (GO:0009205)	189	35	2.54	+	13.76	2.76e-23
organelle lumen (GO:0043233)	3977	21	8.03	+	2.62	0.0121		purine nucleoside triphosphate metabolic process (GO:0009144)	198	35	2.66	+	13.14	1.11e-22
membrane-enclosed lumen (GO:0031974)	3977	21	8.03	+	2.62	0.0121		aerobic respiration (GO:0009060)	64	11	0.86	+	12.77	3.74e-05
intracellular non-membrane-bounded organelle (GO:0043232)	4038	21	8.15	+	2.58	0.0155		nucleoside triphosphate metabolic process (GO:0009141)	214	36	2.88	+	12.5	9.25e-23
non-membrane-bounded organelle (GO:0043228)	4057	21	8.19	+	2.56	0.0167		ribonucleoside triphosphate biosynthetic process (GO:0009201)	84	14	1.13	+	12.39	4.05e-07
intracellular organelle part (GO:0044446)	7217	34	14.57	+	2.33	5.25e-06		purine ribonucleoside triphosphate biosynthetic process (GO:0009206)	81	13	1.09	+	11.93	3.05e-06
protein-containing complex (GO:0032991)	5381	25	10.86	+	2.3	0.0143		purine nucleoside triphosphate biosynthetic process (GO:0009145)	82	13	1.1	+	11.78	3.5e-06
organelle part (GO:0044422)	7570	34	15.28	+	2.23	3.09e-05		ATP biosynthetic process (GO:0006754)	71	11	0.96	+	11.51	9.85e-05
GO molecular function complete								nucleoside triphosphate biosynthetic process (GO:0009142)	95	14	1.28	+	10.95	1.75e-06
nucleosome binding (GO:0031491)	50	4	0.1	+	39.64	0.0115		energy derivation by oxidation of organic compounds (GO:0015980)	193	28	2.6	+	10.78	1.68e-15
structural constituent of ribosome (GO:0003735)	167	6	0.34	+	17.8	0.00342		ribonucleotide metabolic process (GO:0009259)	346	44	4.66	+	9.45	5.35e-24
								purine ribonucleotide metabolic process (GO:0009150)	336	42	4.52	+	9.29	1.75e-22
								ribose phosphate metabolic process (GO:0019693)	362	45	4.87	+	9.24	3.02e-24
								pyruvate metabolic process (GO:0006090)	65	8	0.87	+	9.15	0.0483
								generation of precursor metabolites and energy (GO:0006091)	266	32	3.58	+	8.94	6.33e-16
								purine nucleotide metabolic process (GO:0006163)	353	42	4.75	+	8.84	1.02e-21
								dicarboxylic acid metabolic process (GO:0043648)	88	10	1.18	+	8.45	0.00632
								purine-containing compound metabolic process (GO:0072521)	396	45	5.33	+	8.45	9.32e-23
								ribose phosphate biosynthetic process (GO:0046390)	168	19	2.26	+	8.41	6.7e-08
								ribonucleotide biosynthetic process (GO:0009260)	161	18	2.17	+	8.31	2.87e-07
								translation (GO:0006412)	311	34	4.18	+	8.13	6.45e-16
								purine ribonucleotide biosynthetic process (GO:0009152)	152	16	2.05	+	7.82	8.12e-06
								peptide biosynthetic process (GO:0043043)	330	34	4.44	+	7.66	3.5e-15
								nucleotide metabolic process (GO:0009117)	460	47	6.19	+	7.59	4.27e-22
								purine-containing compound biosynthetic process (GO:0072522)	167	17	2.25	+	7.57	3.86e-06
								nucleoside phosphate metabolic process (GO:0006753)	469	47	6.31	+	7.45	9.17e-22
								purine nucleotide biosynthetic process (GO:0006164)	162	16	2.18	+	7.34	1.9e-05
								nucleobase-containing small molecule metabolic process (GO:0055086)	533	50	7.17	+	6.97	3.45e-22
								nicotinamide nucleotide metabolic process (GO:0046496)	107	10	1.44	+	6.95	0.0323
								pyridine nucleotide metabolic process (GO:0019362)	109	10	1.47	+	6.82	0.0376
								nucleotide biosynthetic process (GO:0009165)	208	19	2.8	+	6.79	1.96e-06
								amide biosynthetic process (GO:0043604)	417	38	5.61	+	6.77	1.21e-15
								nucleoside phosphate biosynthetic process (GO:1901293)	215	19	2.89	+	6.57	3.29e-06
								drug metabolic process (GO:0017144)	544	45	7.32	+	6.15	1.44e-17
								peptide metabolic process (GO:0006518)	462	37	6.22	+	5.95	1.93e-13
								coenzyme biosynthetic process (GO:0009108)	139	11	1.87	+	5.88	0.0472
								cofactor biosynthetic process (GO:0051188)	185	13	2.49	+	5.22	0.0229
								coenzyme metabolic process (GO:0006732)	273	19	3.67	+	5.17	0.000129
								cellular amide metabolic process (GO:0043603)	668	46	8.99	+	5.12	4.64e-15
								cofactor metabolic process (GO:0051186)	429	27	5.77	+	4.68	9.09e-07
								mitochondrion organization (GO:0007005)	386	24	5.19	+	4.62	1.3e-05
								cellular nitrogen compound biosynthetic process (GO:0044271)	1146	71	15.42	+	4.6	7.74e-23
								organophosphate metabolic process (GO:0019637)	793	48	10.67	+	4.5	9.82e-14
								organophosphate biosynthetic process (GO:0090407)	399	23	5.37	+	4.28	0.00011
								carbohydrate derivative metabolic process (GO:1901135)	861	47	11.59	+	4.06	9.57e-12
								organonitrogen compound biosynthetic process (GO:1901566)	1101	60	14.81	+	4.05	5.62e-16
								oxidation-reduction process (GO:0055114)	864	46	11.63	+	3.96	4.81e-11
								heterocycle biosynthetic process (GO:0018130)	750	38	10.09	+	3.77	5.81e-08
								aromatic compound biosynthetic process (GO:0019438)	767	38	10.32	+	3.68	1.09e-07
								organic cyclic compound biosynthetic process (GO:1901362)	874	42	11.76	+	3.57	2.08e-08
								nucleobase-containing compound biosynthetic process (GO:0034654)	687	33	9.24	+	3.57	5.76e-06
								small molecule biosynthetic process (GO:0044283)	474	22	6.38	+	3.45	0.00798
								cellular nitrogen compound metabolic process (GO:0034641)	2886	129	38.83	+	3.32	3.84e-33
								cellular macromolecule biosynthetic process (GO:0034645)	1195	52	16.08	+	3.23	1.46e-09
								small molecule metabolic process (GO:0044281)	1510	65	20.32	+	3.2	1.15e-12
								macromolecule biosynthetic process (GO:0009059)	1227	52	16.51	+	3.15	3.9e-09
								cellular biosynthetic process (GO:0044249)	1991	84	26.79	+	3.14	3.25e-17
								nucleobase-containing compound metabolic process (GO:0006139)	2292	95	30.84	+	3.08	1.02e-19
								heterocycle metabolic process (GO:0046483)	2422	99	32.59	+	3.04	2.17e-20
								organic substance biosynthetic process (GO:1901576)	2095	85	28.19	+	3.02	1.96e-16
								cellular aromatic compound metabolic process (GO:0006725)	2487	100	33.46	+	2.99	3.84e-20
								gene expression (GO:0010467)	1580	63	21.26	+	2.96	1.16e-10
								biosynthetic process (GO:0009058)	2159	85	29.05	+	2.93	1.24e-15
								cellular protein-containing complex assembly (GO:0034622)	676	26	9.1	+	2.86	0.0237
								organic cyclic compound metabolic process (GO:1901360)	2683	102	36.1	+	2.83	7.04e-19
								regulation of catabolic process (GO:0009894)	800	30	10.76	+	2.79	0.00649
								carboxylic acid metabolic process (GO:0019752)	775	28	10.43	+	2.69	0.0308
								protein-containing complex assembly (GO:0065003)	1310	44	17.63	+	2.5	0.000372
								phosphorylation (GO:0016310)	993	33	13.36	+	2.47	0.0299
								protein-containing complex subunit organization (GO:0043933)	1495	49	20.12	+	2.44	0.000101
								phosphate-containing compound metabolic process (GO:0006796)	1707	54	22.97	+	2.35	5.44e-05
								phosphorus metabolic process (GO:0006793)	1730	54	23.28	+	2.32	0.000128
								organonitrogen compound metabolic process (GO:1901564)	4369	134	58.79	+	2.28	1.33e-18
								nitrogen compound metabolic process (GO:0006807)	5799	167	78.03	+	2.14	3.75e-23
								cellular protein metabolic process (GO:0044267)	2853	82	38.39	+	2.14	2.47e-07
								cellular metabolic process (GO:0044237)	6282	177	84.53	+	2.09	3.03e-24
								primary metabolic process (GO:0044238)	6342	172	85.33	+	2.02	5.21e-21
								organic substance metabolic process (GO:0071704)	6693	180	90.06	+	2	1.94e-22
								GO cellular component complete
								mitochondrial respiratory chain complex III (GO:0005750)	10	5	0.13	+	37.16	0.00152
								respiratory chain complex III (GO:0045275)	11	5	0.15	+	33.78	0.00219
								MICOS complex (GO:0061617)	9	4	0.12	+	33.03	0.0281
								organellar small ribosomal subunit (GO:0000314)	28	12	0.38	+	31.85	1.37e-10
								mitochondrial small ribosomal subunit (GO:0005763)	28	12	0.38	+	31.85	1.37e-10
								organellar ribosome (GO:0000313)	89	32	1.2	+	26.72	1.5e-29
								mitochondrial ribosome (GO:0005761)	89	32	1.2	+	26.72	1.5e-29
								organellar large ribosomal subunit (GO:0000315)	59	20	0.79	+	25.19	2.85e-17
								mitochondrial large ribosomal subunit (GO:0005762)	59	20	0.79	+	25.19	2.85e-17
								cytochrome complex (GO:0070069)	28	9	0.38	+	23.89	1.45e-06
								respiratory chain complex IV (GO:0045277)	17	5	0.23	+	21.86	0.0124
								respiratory chain complex (GO:0098803)	77	21	1.04	+	20.27	1.37e-16
								mitochondrial respirasome (GO:0005746)	70	19	0.94	+	20.17	8.56e-15
								respirasome (GO:0070469)	83	21	1.12	+	18.8	5.12e-16
								mitochondrial protein complex (GO:0098798)	255	64	3.43	+	18.65	9.03e-54
								respiratory chain complex I (GO:0045271)	48	12	0.65	+	18.58	2.7e-08
								NADH dehydrogenase complex (GO:0030964)	48	12	0.65	+	18.58	2.7e-08
								proteasome core complex (GO:0005839)	20	5	0.27	+	18.58	0.0241
								mitochondrial respiratory chain complex I (GO:0005747)	48	12	0.65	+	18.58	2.7e-08
								inner mitochondrial membrane protein complex (GO:0098800)	123	26	1.66	+	15.71	1.36e-18
								oxidoreductase complex (GO:1990204)	106	22	1.43	+	15.42	2.82e-15
								mitochondrial matrix (GO:0005759)	260	49	3.5	+	14.01	4.31e-35
								small ribosomal subunit (GO:0015935)	75	13	1.01	+	12.88	2.14e-07
								ribosomal subunit (GO:0044391)	211	33	2.84	+	11.62	1.69e-20
								large ribosomal subunit (GO:0015934)	141	22	1.9	+	11.6	5.85e-13
								ribosome (GO:0005840)	243	36	3.27	+	11.01	7.53e-22
								mitochondrial membrane part (GO:0044455)	209	28	2.81	+	9.96	1.83e-15
								myelin sheath (GO:0043209)	214	27	2.88	+	9.38	3.05e-14
								mitochondrial part (GO:0044429)	830	89	11.17	+	7.97	1.1e-48
								nuclear periphery (GO:0034399)	118	12	1.59	+	7.56	0.000244
								mitochondrial inner membrane (GO:0005743)	427	43	5.75	+	7.48	1.79e-20
								organelle inner membrane (GO:0019866)	469	46	6.31	+	7.29	1.19e-21
								mitochondrial membrane (GO:0031966)	604	46	8.13	+	5.66	1.8e-17
								mitochondrial envelope (GO:0005740)	648	48	8.72	+	5.51	7.05e-18
								ribonucleoprotein complex (GO:1990904)	849	58	11.42	+	5.08	1.38e-20
								organelle envelope (GO:0031967)	1036	67	13.94	+	4.81	4.62e-23
								envelope (GO:0031975)	1037	67	13.95	+	4.8	4.87e-23
								nuclear membrane (GO:0031965)	237	15	3.19	+	4.7	0.00219
								outer membrane (GO:0019867)	190	12	2.56	+	4.69	0.025
								organelle outer membrane (GO:0031968)	190	12	2.56	+	4.69	0.025
								mitochondrion (GO:0005739)	1778	112	23.92	+	4.68	1.57e-41
								nuclear envelope (GO:0005635)	402	20	5.41	+	3.7	0.00151
								catalytic complex (GO:1902494)	1337	61	17.99	+	3.39	1.51e-13
								organelle membrane (GO:0031090)	1726	74	23.22	+	3.19	1.01e-15
								membrane protein complex (GO:0098796)	1120	44	15.07	+	2.92	5.26e-07
								intracellular organelle lumen (GO:0070013)	3976	144	53.5	+	2.69	3.49e-29
								organelle lumen (GO:0043233)	3977	144	53.51	+	2.69	3.59e-29
								membrane-enclosed lumen (GO:0031974)	3977	144	53.51	+	2.69	3.59e-29
								protein-containing complex (GO:0032991)	5381	184	72.4	+	2.54	1e-38
								intracellular organelle part (GO:0044446)	7217	219	97.11	+	2.26	3.9e-43
								cytosol (GO:0005829)	3452	104	46.45	+	2.24	8.42e-13
								nucleoplasm (GO:0005654)	2744	81	36.92	+	2.19	1.72e-08
								organelle part (GO:0044422)	7570	222	101.86	+	2.18	1.2e-41
								nuclear part (GO:0044428)	4028	117	54.2	+	2.16	4.61e-14
								intracellular non-membrane-bounded organelle (GO:0043232)	4038	117	54.33	+	2.15	5.39e-14
								non-membrane-bounded organelle (GO:0043228)	4057	117	54.59	+	2.14	9.96e-14
								nuclear lumen (GO:0031981)	3564	101	47.95	+	2.11	1.31e-10
								cytoplasmic part (GO:0044444)	8362	230	112.51	+	2.04	1.28e-39
								GO molecular function complete
								porin activity (GO:0015288)	6	4	0.08	+	49.55	0.0164
								NADH dehydrogenase activity (GO:0003954)	29	7	0.39	+	17.94	0.00111
								NADH dehydrogenase (quinone) activity (GO:0050136)	25	6	0.34	+	17.84	0.0079
								NADH dehydrogenase (ubiquinone) activity (GO:0008137)	25	6	0.34	+	17.84	0.0079
								electron transfer activity (GO:0009055)	72	12	0.97	+	12.39	3.16e-06
								oxidoreductase activity, acting on NAD(P)H, quinone or similar compound as acceptor (GO:0016655)	36	6	0.48	+	12.39	0.0498
								structural constituent of ribosome (GO:0003735)	167	26	2.25	+	11.57	2.27e-15
								rRNA binding (GO:0019843)	70	8	0.94	+	8.49	0.0251
								structural molecule activity (GO:0005198)	708	36	9.53	+	3.78	6.28e-08
								oxidoreductase activity (GO:0016491)	794	37	10.68	+	3.46	3.46e-07
								RNA binding (GO:0003723)	1027	41	13.82	+	2.97	2.76e-06
								nucleotide binding (GO:0000166)	2006	61	26.99	+	2.26	9.29e-06
								nucleoside phosphate binding (GO:1901265)	2006	61	26.99	+	2.26	9.29e-06
								ATP binding (GO:0005524)	1379	39	18.55	+	2.1	0.0493
								small molecule binding (GO:0036094)	2387	67	32.12	+	2.09	2.7e-05
								purine ribonucleoside triphosphate binding (GO:0035639)	1693	46	22.78	+	2.02	0.0239
								drug binding (GO:0008144)	1631	44	21.95	+	2	0.0479

### Sheet: Proteasome inhibition
GO-complete; FIsher's exact test, USe the Bonferroni correction for mutilple testing Pather Overrepresentation test (released 20181113), GO database released 2019-01-01. Data filtered by 1) fold enrichment > 2; 2) p-value < 0.05; 3) at least 4 enriched proteins.
Abundance								Solubility
GO biological process complete	Mus musculus - REFLIST (22296)	# Enriched proteins	Expected in dataset	Over-represented	Fold Enrichment	P-value		GO biological process complete	Mus musculus - REFLIST (22296)	# Enriched proteins	Expected in dataset	Over-represented	Fold Enrichment	P-value
nucleobase-containing compound transport (GO:0015931)	169	10	1.5	+	6.66	0.0382		RNA export from nucleus (GO:0006405)	66	9	0.65	+	13.76	0.000444
intracellular transport (GO:0046907)	1166	28	10.35	+	2.7	0.0187		ribonucleoprotein complex export from nucleus (GO:0071426)	62	8	0.61	+	13.02	0.00367
establishment of localization in cell (GO:0051649)	1407	33	12.49	+	2.64	0.00341		ribonucleoprotein complex localization (GO:0071166)	63	8	0.62	+	12.81	0.0041
cellular catabolic process (GO:0044248)	1482	33	13.16	+	2.51	0.0106		nuclear export (GO:0051168)	97	10	0.96	+	10.4	0.000895
protein-containing complex subunit organization (GO:0043933)	1495	33	13.28	+	2.49	0.02		protein export from nucleus (GO:0006611)	89	8	0.88	+	9.07	0.0447
small molecule metabolic process (GO:0044281)	1510	32	13.41	+	2.39	0.0497		protein import (GO:0017038)	125	11	1.24	+	8.88	0.000912
cellular nitrogen compound metabolic process (GO:0034641)	2886	61	25.63	+	2.38	6.97e-07		mRNA transport (GO:0051028)	103	9	1.02	+	8.82	0.0142
nucleic acid metabolic process (GO:0090304)	1771	37	15.73	+	2.35	0.0101		RNA transport (GO:0050658)	139	12	1.38	+	8.71	0.000289
gene expression (GO:0010467)	1580	33	14.03	+	2.35	0.044		nucleic acid transport (GO:0050657)	139	12	1.38	+	8.71	0.000289
cellular aromatic compound metabolic process (GO:0006725)	2487	50	22.09	+	2.26	0.000381		establishment of RNA localization (GO:0051236)	141	12	1.4	+	8.59	0.000335
nucleobase-containing compound metabolic process (GO:0006139)	2292	45	20.35	+	2.21	0.0037		nucleobase-containing compound transport (GO:0015931)	169	13	1.68	+	7.76	0.000275
heterocycle metabolic process (GO:0046483)	2422	47	21.51	+	2.19	0.00228		nucleocytoplasmic transport (GO:0006913)	184	14	1.82	+	7.68	9.15e-05
organic cyclic compound metabolic process (GO:1901360)	2683	52	23.83	+	2.18	0.000596		nuclear transport (GO:0051169)	184	14	1.82	+	7.68	9.15e-05
cellular component biogenesis (GO:0044085)	2334	45	20.73	+	2.17	0.00529		RNA localization (GO:0006403)	159	12	1.58	+	7.61	0.00114
organelle organization (GO:0006996)	2950	54	26.2	+	2.06	0.00141		proteasomal protein catabolic process (GO:0010498)	305	18	3.02	+	5.95	3.12e-05
GO cellular component complete								proteasome-mediated ubiquitin-dependent protein catabolic process (GO:0043161)	277	15	2.75	+	5.46	0.00188
mitochondrial matrix (GO:0005759)	260	14	2.31	+	6.06	0.000223		establishment of protein localization to organelle (GO:0072594)	273	13	2.71	+	4.8	0.0471
chromosomal region (GO:0098687)	294	12	2.61	+	4.6	0.0261		intracellular protein transport (GO:0006886)	749	35	7.42	+	4.71	5.21e-10
mitochondrial part (GO:0044429)	830	25	7.37	+	3.39	0.000213		ubiquitin-dependent protein catabolic process (GO:0006511)	459	20	4.55	+	4.4	0.000534
chromosome (GO:0005694)	1065	31	9.46	+	3.28	1.24e-05		modification-dependent protein catabolic process (GO:0019941)	471	20	4.67	+	4.28	0.000797
chromosomal part (GO:0044427)	950	27	8.44	+	3.2	0.000201		modification-dependent macromolecule catabolic process (GO:0043632)	481	20	4.77	+	4.19	0.0011
organelle envelope (GO:0031967)	1036	29	9.2	+	3.15	8.99e-05		proteolysis involved in cellular protein catabolic process (GO:0051603)	539	22	5.34	+	4.12	0.000343
envelope (GO:0031975)	1037	29	9.21	+	3.15	9.17e-05		protein catabolic process (GO:0030163)	613	25	6.08	+	4.11	3.89e-05
mitochondrion (GO:0005739)	1778	44	15.79	+	2.79	8.13e-07		cellular protein catabolic process (GO:0044257)	557	22	5.52	+	3.98	0.000597
non-membrane-bounded organelle (GO:0043228)	4057	80	36.03	+	2.22	5.94e-10		intracellular transport (GO:0046907)	1166	45	11.56	+	3.89	6.55e-11
intracellular organelle lumen (GO:0070013)	3976	78	35.31	+	2.21	1.81e-09		macromolecule catabolic process (GO:0009057)	815	29	8.08	+	3.59	4.05e-05
organelle lumen (GO:0043233)	3977	78	35.32	+	2.21	1.83e-09		cellular macromolecule catabolic process (GO:0044265)	722	25	7.16	+	3.49	0.000845
membrane-enclosed lumen (GO:0031974)	3977	78	35.32	+	2.21	1.83e-09		protein transport (GO:0015031)	1199	41	11.88	+	3.45	5.39e-08
intracellular non-membrane-bounded organelle (GO:0043232)	4038	79	35.86	+	2.2	2.11e-09		organonitrogen compound catabolic process (GO:1901565)	864	29	8.56	+	3.39	0.000141
cytosol (GO:0005829)	3452	65	30.66	+	2.12	2.11e-06		peptide transport (GO:0015833)	1226	41	12.15	+	3.37	1.06e-07
nuclear lumen (GO:0031981)	3564	64	31.65	+	2.02	2.17e-05		establishment of localization in cell (GO:0051649)	1407	47	13.95	+	3.37	2.51e-09
GO molecular function complete								cellular protein localization (GO:0034613)	1350	45	13.38	+	3.36	9.6e-09
RNA binding (GO:0003723)	1027	28	9.12	+	3.07	0.000507		cellular macromolecule localization (GO:0070727)	1357	45	13.45	+	3.35	1.14e-08
nucleotide binding (GO:0000166)	2006	40	17.81	+	2.25	0.00359		amide transport (GO:0042886)	1245	41	12.34	+	3.32	1.68e-07
nucleoside phosphate binding (GO:1901265)	2006	40	17.81	+	2.25	0.00359		establishment of protein localization (GO:0045184)	1283	42	12.72	+	3.3	1.1e-07
small molecule binding (GO:0036094)	2387	44	21.2	+	2.08	0.00768		organic cyclic compound biosynthetic process (GO:1901362)	874	26	8.66	+	3	0.00777
hydrolase activity (GO:0016787)	2486	45	22.08	+	2.04	0.0107		nitrogen compound transport (GO:0071705)	1483	43	14.7	+	2.93	2.53e-06
								organic substance catabolic process (GO:1901575)	1387	39	13.75	+	2.84	4.54e-05
								protein localization (GO:0008104)	1870	52	18.54	+	2.81	9.87e-08
								cellular localization (GO:0051641)	1991	55	19.73	+	2.79	2.71e-08
								proteolysis (GO:0006508)	1096	29	10.86	+	2.67	0.0173
								cellular catabolic process (GO:0044248)	1482	39	14.69	+	2.65	0.000262
								macromolecule localization (GO:0033036)	2165	54	21.46	+	2.52	2.8e-06
								organic substance transport (GO:0071702)	1796	44	17.8	+	2.47	0.000279
								catabolic process (GO:0009056)	1667	40	16.52	+	2.42	0.0021
								protein-containing complex subunit organization (GO:0043933)	1495	35	14.82	+	2.36	0.0224
								organelle organization (GO:0006996)	2950	66	29.24	+	2.26	1.07e-06
								organic substance biosynthetic process (GO:1901576)	2095	46	20.77	+	2.22	0.00304
								cellular biosynthetic process (GO:0044249)	1991	43	19.73	+	2.18	0.0117
								biosynthetic process (GO:0009058)	2159	46	21.4	+	2.15	0.00826
								cellular macromolecule metabolic process (GO:0044260)	3956	81	39.21	+	2.07	3.31e-07
								cellular component biogenesis (GO:0044085)	2334	47	23.13	+	2.03	0.0229
								organic cyclic compound metabolic process (GO:1901360)	2683	54	26.59	+	2.03	0.00348
								nucleobase-containing compound metabolic process (GO:0006139)	2292	46	22.72	+	2.02	0.0331
								cellular protein metabolic process (GO:0044267)	2853	57	28.28	+	2.02	0.00228
								heterocycle metabolic process (GO:0046483)	2422	48	24.01	+	2	0.0312
								GO cellular component complete
								proteasome accessory complex (GO:0022624)	26	5	0.26	+	19.4	0.017
								vesicle coat (GO:0030120)	57	7	0.56	+	12.39	0.00437
								proteasome complex (GO:0000502)	67	8	0.66	+	12.05	0.00103
								inclusion body (GO:0016234)	76	9	0.75	+	11.95	0.000219
								endopeptidase complex (GO:1905369)	68	8	0.67	+	11.87	0.00114
								coated vesicle membrane (GO:0030662)	77	7	0.76	+	9.17	0.027
								peptidase complex (GO:1905368)	91	8	0.9	+	8.87	0.00855
								nuclear periphery (GO:0034399)	118	9	1.17	+	7.69	0.00662
								cullin-RING ubiquitin ligase complex (GO:0031461)	156	10	1.55	+	6.47	0.0084
								chromosomal region (GO:0098687)	294	14	2.91	+	4.8	0.00335
								nuclear envelope (GO:0005635)	402	17	3.98	+	4.27	0.00132
								organelle inner membrane (GO:0019866)	469	17	4.65	+	3.66	0.00964
								transferase complex (GO:1990234)	758	27	7.51	+	3.59	2.32e-05
								mitochondrial inner membrane (GO:0005743)	427	15	4.23	+	3.54	0.048
								catalytic complex (GO:1902494)	1337	46	13.25	+	3.47	2.83e-10
								organelle envelope (GO:0031967)	1036	33	10.27	+	3.21	7.38e-06
								envelope (GO:0031975)	1037	33	10.28	+	3.21	7.55e-06
								membrane protein complex (GO:0098796)	1120	34	11.1	+	3.06	1.35e-05
								whole membrane (GO:0098805)	1100	29	10.9	+	2.66	0.00305
								chromosomal part (GO:0044427)	950	25	9.42	+	2.65	0.0168
								nucleoplasm (GO:0005654)	2744	67	27.2	+	2.46	2.53e-09
								organelle membrane (GO:0031090)	1726	42	17.11	+	2.45	0.000118
								mitochondrion (GO:0005739)	1778	43	17.62	+	2.44	8.99e-05
								cytosol (GO:0005829)	3452	82	34.22	+	2.4	1.07e-11
								protein-containing complex (GO:0032991)	5381	126	53.34	+	2.36	5.67e-22
								nuclear lumen (GO:0031981)	3564	83	35.33	+	2.35	1.7e-11
								intracellular organelle lumen (GO:0070013)	3976	92	39.41	+	2.33	4.3e-13
								organelle lumen (GO:0043233)	3977	92	39.42	+	2.33	4.34e-13
								membrane-enclosed lumen (GO:0031974)	3977	92	39.42	+	2.33	4.34e-13
								nuclear part (GO:0044428)	4028	92	39.93	+	2.3	7.96e-13
								endomembrane system (GO:0012505)	3756	79	37.23	+	2.12	2.26e-08
								vesicle (GO:0031982)	1925	40	19.08	+	2.1	0.0145
								intracellular organelle part (GO:0044446)	7217	149	71.54	+	2.08	4.79e-23
								cytoplasmic vesicle (GO:0031410)	1807	37	17.91	+	2.07	0.0456
								intracellular vesicle (GO:0097708)	1812	37	17.96	+	2.06	0.0471
								intracellular non-membrane-bounded organelle (GO:0043232)	4038	81	40.03	+	2.02	1.51e-07
								non-membrane-bounded organelle (GO:0043228)	4057	81	40.21	+	2.01	1.71e-07
								GO molecular function complete
								ubiquitin binding (GO:0043130)	75	8	0.74	+	10.76	0.00433
								ubiquitin-like protein binding (GO:0032182)	96	8	0.95	+	8.41	0.0237
								kinase binding (GO:0019900)	804	23	7.97	+	2.89	0.0203
								identical protein binding (GO:0042802)	1861	43	18.45	+	2.33	0.000709
								enzyme binding (GO:0019899)	2298	53	22.78	+	2.33	1.59e-05
								small molecule binding (GO:0036094)	2387	49	23.66	+	2.07	0.00268

### Sheet: Oxidative stress
GO-complete; FIsher's exact test, USe the Bonferroni correction for mutilple testing Pather Overrepresentation test (released 20181113), GO database released 2019-01-01. Data filtered by 1) fold enrichment > 2; 2) p-value < 0.05; 3) at least 4 enriched proteins.
Abundance								Solubility
No enrichment								GO biological process complete	Mus musculus - REFLIST (22296)	# Enriched proteins	Expected in dataset	Over-represented	Fold Enrichment	P-value
								positive regulation of protein import (GO:1904591)	42	6	0.35	+	17.31	0.0221
								actin polymerization or depolymerization (GO:0008154)	44	6	0.36	+	16.52	0.0282
								mRNA export from nucleus (GO:0006406)	45	6	0.37	+	16.16	0.0317
								mRNA-containing ribonucleoprotein complex export from nucleus (GO:0071427)	45	6	0.37	+	16.16	0.0317
								RNA export from nucleus (GO:0006405)	66	8	0.54	+	14.69	0.00142
								protein import into nucleus (GO:0006606)	79	9	0.65	+	13.8	0.000383
								ribonucleoprotein complex export from nucleus (GO:0071426)	62	7	0.51	+	13.68	0.0133
								ribonucleoprotein complex localization (GO:0071166)	63	7	0.52	+	13.46	0.0147
								import into nucleus (GO:0051170)	83	9	0.68	+	13.14	0.000567
								protein export from nucleus (GO:0006611)	89	8	0.73	+	10.89	0.0116
								nuclear export (GO:0051168)	97	8	0.8	+	9.99	0.0212
								nucleocytoplasmic transport (GO:0006913)	184	14	1.52	+	9.22	8.75e-06
								nuclear transport (GO:0051169)	184	14	1.52	+	9.22	8.75e-06
								protein import (GO:0017038)	125	9	1.03	+	8.72	0.0142
								protein localization to nucleus (GO:0034504)	153	10	1.26	+	7.92	0.00852
								RNA transport (GO:0050658)	139	9	1.15	+	7.85	0.0323
								nucleic acid transport (GO:0050657)	139	9	1.15	+	7.85	0.0323
								establishment of RNA localization (GO:0051236)	141	9	1.16	+	7.73	0.036
								nucleobase-containing compound transport (GO:0015931)	169	10	1.39	+	7.17	0.0199
								establishment of protein localization to organelle (GO:0072594)	273	16	2.25	+	7.1	1.93e-05
								actin filament organization (GO:0007015)	223	12	1.84	+	6.52	0.00497
								protein localization to organelle (GO:0033365)	583	21	4.81	+	4.36	0.000232
								actin cytoskeleton organization (GO:0030036)	462	16	3.81	+	4.2	0.0188
								actin filament-based process (GO:0030029)	520	18	4.29	+	4.19	0.00425
								intracellular protein transport (GO:0006886)	749	23	6.18	+	3.72	0.000812
								negative regulation of cell death (GO:0060548)	1019	25	8.41	+	2.97	0.0128
								cellular protein localization (GO:0034613)	1350	33	11.14	+	2.96	0.000225
								cellular macromolecule localization (GO:0070727)	1357	33	11.2	+	2.95	0.000254
								establishment of protein localization (GO:0045184)	1283	30	10.59	+	2.83	0.00271
								intracellular transport (GO:0046907)	1166	27	9.62	+	2.81	0.0136
								protein-containing complex subunit organization (GO:0043933)	1495	32	12.34	+	2.59	0.00699
								nucleobase-containing compound metabolic process (GO:0006139)	2292	47	18.91	+	2.48	4.75e-05
								nucleic acid metabolic process (GO:0090304)	1771	36	14.62	+	2.46	0.0059
								gene expression (GO:0010467)	1580	32	13.04	+	2.45	0.0315
								heterocycle metabolic process (GO:0046483)	2422	48	19.99	+	2.4	6.98e-05
								protein localization (GO:0008104)	1870	37	15.43	+	2.4	0.00613
								cellular component biogenesis (GO:0044085)	2334	46	19.26	+	2.39	0.000186
								cellular nitrogen compound metabolic process (GO:0034641)	2886	56	23.82	+	2.35	6.19e-06
								macromolecule localization (GO:0033036)	2165	42	17.87	+	2.35	0.00138
								cellular aromatic compound metabolic process (GO:0006725)	2487	48	20.52	+	2.34	0.000204
								organic cyclic compound metabolic process (GO:1901360)	2683	50	22.14	+	2.26	0.000332
								cellular component assembly (GO:0022607)	2127	39	17.55	+	2.22	0.0178
								organelle organization (GO:0006996)	2950	54	24.35	+	2.22	9.71e-05
								GO cellular component complete
								actin filament bundle (GO:0032432)	86	8	0.71	+	11.27	0.0015
								actomyosin (GO:0042641)	88	7	0.73	+	9.64	0.0187
								mitochondrial outer membrane (GO:0005741)	173	12	1.43	+	8.41	6.09e-05
								outer membrane (GO:0019867)	190	12	1.57	+	7.65	0.00016
								organelle outer membrane (GO:0031968)	190	12	1.57	+	7.65	0.00016
								growth cone (GO:0030426)	196	10	1.62	+	6.18	0.0114
								site of polarized growth (GO:0030427)	199	10	1.64	+	6.09	0.0129
								myelin sheath (GO:0043209)	214	10	1.77	+	5.66	0.0236
								mitochondrial membrane (GO:0031966)	604	24	4.98	+	4.81	5.44e-07
								organelle envelope (GO:0031967)	1036	40	8.55	+	4.68	7.17e-13
								mitochondrial envelope (GO:0005740)	648	25	5.35	+	4.67	4.09e-07
								envelope (GO:0031975)	1037	40	8.56	+	4.67	7.39e-13
								nuclear envelope (GO:0005635)	402	15	3.32	+	4.52	0.00269
								actin cytoskeleton (GO:0015629)	473	17	3.9	+	4.36	0.000893
								mitochondrial part (GO:0044429)	830	29	6.85	+	4.23	1.28e-07
								axon part (GO:0033267)	441	14	3.64	+	3.85	0.0347
								ribonucleoprotein complex (GO:1990904)	849	21	7.01	+	3	0.0138
								cytosol (GO:0005829)	3452	84	28.49	+	2.95	9.68e-19
								whole membrane (GO:0098805)	1100	25	9.08	+	2.75	0.00782
								organelle membrane (GO:0031090)	1726	39	14.24	+	2.74	1.31e-05
								mitochondrion (GO:0005739)	1778	40	14.67	+	2.73	9.07e-06
								neuron part (GO:0097458)	1913	35	15.79	+	2.22	0.0121
								non-membrane-bounded organelle (GO:0043228)	4057	71	33.48	+	2.12	2.1e-07
								intracellular non-membrane-bounded organelle (GO:0043232)	4038	70	33.32	+	2.1	3.86e-07
								nuclear part (GO:0044428)	4028	69	33.24	+	2.08	8.17e-07
								intracellular organelle lumen (GO:0070013)	3976	66	32.81	+	2.01	8.92e-06
								organelle lumen (GO:0043233)	3977	66	32.82	+	2.01	8.99e-06
								membrane-enclosed lumen (GO:0031974)	3977	66	32.82	+	2.01	8.99e-06
								protein-containing complex (GO:0032991)	5381	89	44.41	+	2	1.85e-09
								intracellular organelle part (GO:0044446)	7217	119	59.56	+	2	8.44e-16
								GO molecular function complete
								Ran GTPase binding (GO:0008536)	35	5	0.29	+	17.31	0.0494
								ligase activity (GO:0016874)	147	10	1.21	+	8.24	0.00191
								actin filament binding (GO:0051015)	192	10	1.58	+	6.31	0.0185
								actin binding (GO:0003779)	414	16	3.42	+	4.68	0.00149
								cytoskeletal protein binding (GO:0008092)	942	28	7.77	+	3.6	1.75e-05
								protein domain specific binding (GO:0019904)	785	23	6.48	+	3.55	0.000576
								RNA binding (GO:0003723)	1027	29	8.48	+	3.42	2.75e-05
								enzyme binding (GO:0019899)	2298	45	18.96	+	2.37	0.000105
								small molecule binding (GO:0036094)	2387	42	19.7	+	2.13	0.00591

### Sheet: ER stress
GO-complete; FIsher's exact test, USe the Bonferroni correction for mutilple testing Pather Overrepresentation test (released 20181113), GO database released 2019-01-01. Data filtered by 1) fold enrichment > 2; 2) p-value < 0.05; 3) at least 4 enriched proteins.
Abundance								Solubility
GO cellular component complete	Mus musculus - REFLIST (22296)	# Enriched proteins	Expected in dataset	Over-represented	Fold Enrichment	P-value		GO cellular component complete	Mus musculus - REFLIST (22296)	# Enriched proteins	Expected in dataset	Over-represented	Fold Enrichment	P-value
endoplasmic reticulum lumen (GO:0005788)	83	4	0.12	+	32.56	0.0114		macromolecule metabolic process (GO:0043170)	5038	39	18.53	+	2.1	0.00716
endoplasmic reticulum (GO:0005783)	1690	13	2.5	+	5.2	0.000537		cellular metabolic process (GO:0044237)	6282	47	23.1	+	2.03	0.000368
endomembrane system (GO:0012505)	3756	16	5.56	+	2.88	0.0384		GO cellular component complete
cytoplasmic part (GO:0044444)	8362	26	12.38	+	2.1	0.00253		endoplasmic reticulum chaperone complex (GO:0034663)	13	5	0.05	+	> 100	6.82e-06
								smooth endoplasmic reticulum (GO:0005790)	36	5	0.13	+	37.76	0.000559
								endoplasmic reticulum lumen (GO:0005788)	83	5	0.31	+	16.38	0.0255
								endoplasmic reticulum part (GO:0044432)	641	11	2.36	+	4.67	0.0358
								protein-containing complex (GO:0032991)	5381	41	19.79	+	2.07	0.000605
								intracellular organelle part (GO:0044446)	7217	54	26.54	+	2.03	9.87e-07
								GO molecular function complete
								kinase binding (GO:0019900)	804	14	2.96	+	4.73	0.00406
								enzyme binding (GO:0019899)	2298	28	8.45	+	3.31	1.69e-05
