## Supplementary Table 7 for "Widespread remodelling of proteome solubility in response to different protein homeostasis stresses"

### Sheet: Supplementary Table 7
More insoluble					More soluble				Legend
Comparison between stresses	# common proteins	Common protein name	Stress granule		Comparison between stresses	# common proteins	Common protein name	Stress granule	Common in at least 3 stresses
(97Q-I vs 97Q-ni) - ER stress - Oxidative stress - Proteasome - Hsp90	1	ASNS_MOUSE			(97Q-I vs 97Q-ni) - (97Q-ni vs 25Q-ni) - Proteasome - Hsp90	1	HAP28_MOUSE	Y	Common in 2 stresses
(97Q-I vs 97Q-ni) - (97Q-ni vs 25Q-ni) - Oxidative stress - Hsp90	1	PCBP1_MOUSE	Y		(97Q-I vs 97Q-ni) - Hsp70 - Hsp90	1	CDV3_MOUSE	Y	Unique in 1 stress
(97Q-I vs 97Q-ni) - Oxidative stress - Proteasome - Hsp90	1	BAG3_MOUSE	Y		(97Q-I vs 97Q-ni) - Proteasome - Hsp90	3	RT36_MOUSE
(97Q-I vs 97Q-ni) - ER stress - Oxidative stress - Proteasome	1	SQSTM_MOUSE					ATP5L_MOUSE
(97Q-ni vs 25Q-ni) - Oxidative stress - Proteasome - Hsp90	1	IMA1_MOUSE	Y				RS21_MOUSE
(97Q-I vs 97Q-ni) - (97Q-ni vs 25Q-ni) - Hsp90	1	PDS5B_MOUSE	Y		(97Q-I vs 97Q-ni) - Hsp70 - Proteasome	1	UBP2L_MOUSE	Y
(97Q-I vs 97Q-ni) - (97Q-ni vs 25Q-ni) - Oxidative stress	1	IF5A1_MOUSE	Y		Hsp70 - Proteasome - Hsp90	1	THIO_MOUSE	Y
(97Q-I vs 97Q-ni) - Proteasome - Hsp90	2	BAG6_MOUSE			ER stress - Hsp70 - Hsp90	1	FSCN1_MOUSE	Y
		PSDE_MOUSE			(97Q-I vs 97Q-ni) - (97Q-ni vs 25Q-ni)	2	STMN1_MOUSE
(97Q-I vs 97Q-ni) - Oxidative stress - Hsp90	1	TIF1B_MOUSE					DC1I2_MOUSE
(97Q-I vs 97Q-ni) - Hsp70 - Proteasome	1	MLF2_MOUSE			(97Q-I vs 97Q-ni) - Hsp90	4	IF4B_MOUSE	Y
(97Q-I vs 97Q-ni) - Oxidative stress - Proteasome	1	VDAC2_MOUSE					IF5_MOUSE
(97Q-ni vs 25Q-ni) - Proteasome - Hsp90	1	CSN3_MOUSE					HMGB1_MOUSE
(97Q-ni vs 25Q-ni) - ER stress - Hsp90	1	LMNB2_MOUSE					MAP4_MOUSE	Y
(97Q-ni vs 25Q-ni) - Oxidative stress - Hsp90	3	LAP2A_MOUSE			(97Q-I vs 97Q-ni) - Hsp70	2	UBAP2_MOUSE	Y
		AACS_MOUSE					NMT2_MOUSE
		AN32B_MOUSE			(97Q-I vs 97Q-ni) - Proteasome	4	FUBP1_MOUSE	Y
Hsp70 - Proteasome - Hsp90	1	RPB2_MOUSE	Y				CC124_MOUSE
Hsp70 - Oxidative stress - Hsp90	1	SUMO2_MOUSE					LARP4_MOUSE	Y
ER stress - Proteasome - Hsp90	1	HA12_MOUSE					PAIRB_MOUSE	Y
Oxidative stress - Proteasome - Hsp90	1	XPO5_MOUSE			(97Q-I vs 97Q-ni) - ER stress	2	RTN4_MOUSE
ER stress - Oxidative stress - Hsp90	2	ARMC6_MOUSE					TPD54_MOUSE
		AN32E_MOUSE	Y		(97Q-I vs 97Q-ni) - Oxidative stress	1	SURF4_MOUSE
ER stress - Hsp70 - Proteasome	1	AL1L2_MOUSE			(97Q-ni vs 25Q-ni) - Hsp90	5	TCP4_MOUSE
ER stress - Oxidative stress - Proteasome	2	P4HA2_MOUSE					VATE1_MOUSE
		FLNC_MOUSE					CHM4B_MOUSE
(97Q-I vs 97Q-ni) - (97Q-ni vs 25Q-ni)	1	SGTA_MOUSE					ODB2_MOUSE
(97Q-I vs 97Q-ni) - Hsp90	6	ILK_MOUSE					VPP1_MOUSE
		PRC2A_MOUSE	Y		(97Q-ni vs 25Q-ni) - Proteasome	1	SET_MOUSE
		C1TM_MOUSE			(97Q-ni vs 25Q-ni) - Oxidative stress	1	NIP7_MOUSE
		SPF45_MOUSE			Hsp70 - Hsp90	5	CH60_MOUSE	Y
		UBP2L_MOUSE	Y				IPO5_MOUSE
		SRRM2_MOUSE					CYBP_MOUSE
(97Q-I vs 97Q-ni) - Proteasome	8	NU107_MOUSE					ZC3HF_MOUSE
		PRS10_MOUSE					FPPS_MOUSE
		PRS4_MOUSE			Proteasome - Hsp90	11	VPS4B_MOUSE
		KC1D_MOUSE					FUMH_MOUSE
		P66A_MOUSE					NCAM1_MOUSE
		PDIP3_MOUSE					EWS_MOUSE	Y
		QCR8_MOUSE					ACTN4_MOUSE
		PRS7_MOUSE					STIP1_MOUSE	Y
(97Q-I vs 97Q-ni) - ER stress	1	RAB3A_MOUSE					CH10_MOUSE
(97Q-I vs 97Q-ni) - Oxidative stress	8	FLNB_MOUSE	Y				SK2L2_MOUSE
		M2OM_MOUSE					HXK2_MOUSE
		GDIR1_MOUSE					THIL_MOUSE
		NUP88_MOUSE	Y				CKAP4_MOUSE
		CSDE1_MOUSE	Y		ER stress - Hsp90	7	RM02_MOUSE
		DNJA1_MOUSE	Y				IPO7_MOUSE	Y
		DNJA2_MOUSE					CAZA1_MOUSE
		DC1L1_MOUSE					COX2_MOUSE
(97Q-ni vs 25Q-ni) - Hsp90	4	SRRM1_MOUSE					RM55_MOUSE
		SSRP1_MOUSE					RPOM_MOUSE
		PR40A_MOUSE					ACTZ_MOUSE	Y
		DDX3X_MOUSE	Y		Oxidative stress - Hsp90	7	ANXA6_MOUSE	Y
(97Q-ni vs 25Q-ni) - Proteasome	2	SF3B6_MOUSE					PFD5_MOUSE
		RAGP1_MOUSE	Y				SDHA_MOUSE
(97Q-ni vs 25Q-ni) - Oxidative stress	2	ALDOA_MOUSE					KPYM_MOUSE
		GRPE1_MOUSE					ATPA_MOUSE	Y
Hsp70 - Hsp90	5	GALE_MOUSE					ATP5E_MOUSE
		NUP98_MOUSE	Y				ACLY_MOUSE
		RDH11_MOUSE			Hsp70 - Proteasome	3	NONO_MOUSE	Y
		PHF5A_MOUSE					DDX6_MOUSE	Y
		RPAB3_MOUSE					SFPQ_MOUSE	Y
Proteasome - Hsp90	22	EMD_MOUSE			ER stress - Hsp70	1	RL36A_MOUSE
		DCAKD_MOUSE			Hsp70 - Oxidative stress	1	HNRPM_MOUSE	Y
		FADS2_MOUSE			ER stress - Proteasome	5	GTF2I_MOUSE
		NUP93_MOUSE	Y				MARCS_MOUSE
		AHSA2_MOUSE					RHOA_MOUSE	Y
		ASNA_MOUSE					PICAL_MOUSE
		SNF5_MOUSE					DNMT1_MOUSE
		CDK1_MOUSE	Y		Oxidative stress - Proteasome	1	RENT1_MOUSE	Y
		RFC3_MOUSE	Y		ER stress - Oxidative stress	2	RFC4_MOUSE	Y
		UBE2C_MOUSE					DHRS4_MOUSE
		IDHG1_MOUSE			97Q-I vs 97Q-ni	15	VASP_MOUSE	Y
		DPOD1_MOUSE					LAP2B_MOUSE
		FAF2_MOUSE					SARNP_MOUSE
		DJB12_MOUSE					EMD_MOUSE
		RD23B_MOUSE	Y				MPPB_MOUSE
		MEST_MOUSE					VATH_MOUSE
		RBP2_MOUSE					PCNP_MOUSE
		P5CR1_MOUSE	Y				AKA12_MOUSE	Y
		ERG7_MOUSE					MA7D2_MOUSE
		HSPB8_MOUSE					RAB14_MOUSE
		NUDT5_MOUSE					PDLI5_MOUSE	Y
		HAT1_MOUSE					FA98B_MOUSE
ER stress - Hsp90	10	SPF27_MOUSE					LTOR1_MOUSE
		LMNB1_MOUSE					SRC8_MOUSE	Y
		BASP1_MOUSE					AN32B_MOUSE
		NDUA6_MOUSE			97Q-ni vs 25Q-ni	23	PP1R8_MOUSE
		NUP43_MOUSE					TRAP1_MOUSE
		NONO_MOUSE	Y				H2B2B_MOUSE
		RRBP1_MOUSE					GSLG1_MOUSE
		COR1C_MOUSE	Y				SEPT9_MOUSE
		TCOF_MOUSE					HBS1L_MOUSE
		HCFC1_MOUSE					TAM41_MOUSE
Oxidative stress - Hsp90	18	RFA1_MOUSE					CSK21_MOUSE
		NU155_MOUSE	Y				SRRM2_MOUSE
		ATX2L_MOUSE	Y				TIGAR_MOUSE
		HPBP1_MOUSE					VPS29_MOUSE
		DDX6_MOUSE	Y				ARPC2_MOUSE
		CCAR1_MOUSE	Y				CFDP1_MOUSE
		CNOT1_MOUSE	Y				RRP44_MOUSE
		VIGLN_MOUSE					SAP_MOUSE
		ECHA_MOUSE					SNRPA_MOUSE
		FKBP8_MOUSE					RS28_MOUSE
		PCBP2_MOUSE	Y				NECP1_MOUSE
		CELF1_MOUSE	Y				ESF1_MOUSE
		MCM3_MOUSE					KTN1_MOUSE
		NSUN2_MOUSE	Y				IF4A3_MOUSE
		LPPRC_MOUSE					PP1A_MOUSE
		UBP47_MOUSE					COTL1_MOUSE
		AFAD_MOUSE			hsp90	214	RM28_MOUSE
		CISY_MOUSE					ICT1_MOUSE
Hsp70 - Proteasome	4	VA0D1_MOUSE					MPP6_MOUSE
		ARPC3_MOUSE					RT02_MOUSE
		SEC13_MOUSE					SYNC_MOUSE
		PSB4_MOUSE					CSN2_MOUSE
ER stress - Hsp70	2	IF6_MOUSE					PPIA_MOUSE
		NFU1_MOUSE					TFR1_MOUSE
Hsp70 - Oxidative stress	2	ODO1_MOUSE					PSB6_MOUSE
		DC1L2_MOUSE					ANXA2_MOUSE
ER stress - Proteasome	3	CATD_MOUSE					SYSC_MOUSE
		GRP78_MOUSE					ERF1_MOUSE	Y
		ADRM1_MOUSE					1433T_MOUSE	Y
Oxidative stress - Proteasome	9	PPP6_MOUSE					HS90A_MOUSE	Y
		ACSL4_MOUSE					AT1A1_MOUSE
		RCL1_MOUSE					SYFB_MOUSE
		FPPS_MOUSE					HS90B_MOUSE
		PCNA_MOUSE	Y				TIM13_MOUSE
		DJC11_MOUSE					KAD2_MOUSE
		KAP0_MOUSE					ANM5_MOUSE	Y
		AP3D1_MOUSE					RM37_MOUSE
		SAM50_MOUSE					CATD_MOUSE
ER stress - Oxidative stress	6	DLRB1_MOUSE					FLNB_MOUSE	Y
		MCES_MOUSE					CBR3_MOUSE
		SYG_MOUSE					SEPT2_MOUSE
		SYAC_MOUSE					IDE_MOUSE
		TOM70_MOUSE					NUP50_MOUSE	Y
		PDIA6_MOUSE					UTP20_MOUSE
97Q-I vs 97Q-ni	17	EPN4_MOUSE	Y				FAS_MOUSE
		UBQL2_MOUSE					NDUS2_MOUSE
		HGS_MOUSE					GLYC_MOUSE
		DNJB1_MOUSE					ATPB_MOUSE
		RADI_MOUSE					RM41_MOUSE
		PICAL_MOUSE					PGK1_MOUSE
		DBNL_MOUSE					HEM2_MOUSE
		EIF3H_MOUSE	Y				CYC_MOUSE
		LSM2_MOUSE					AGFG1_MOUSE
		EXOS8_MOUSE					DLRB1_MOUSE
		YBOX3_MOUSE	Y				QCR7_MOUSE
		RBM14_MOUSE					GLU2B_MOUSE
		ERF1_MOUSE	Y				BTF3_MOUSE
		PFKAM_MOUSE					ERP29_MOUSE
		UBQL1_MOUSE					RT29_MOUSE
		PFD6_MOUSE					MOES_MOUSE
		DNJC7_MOUSE	Y				ATP5H_MOUSE
97Q-ni vs 25Q-ni	21	SYNC_MOUSE					PSB2_MOUSE
		PIN4_MOUSE					MK03_MOUSE
		SRS10_MOUSE					TPPP3_MOUSE
		CGL_MOUSE					FRIH_MOUSE
		HNRLL_MOUSE					ERLN2_MOUSE
		UCRI_MOUSE					FKBP3_MOUSE
		HNRPL_MOUSE					LDHA_MOUSE
		RAB1B_MOUSE					ESTD_MOUSE
		PGP_MOUSE					NDUV2_MOUSE
		PNPH_MOUSE					PTCD3_MOUSE
		MAP11_MOUSE	Y				MIC19_MOUSE	Y
		SYTC_MOUSE					RBM34_MOUSE
		UCHL3_MOUSE					1433Z_MOUSE
		SEPT2_MOUSE					MPCP_MOUSE
		PTCD3_MOUSE					RM12_MOUSE
		HCDH_MOUSE					DJC11_MOUSE
		IMDH2_MOUSE					CISD1_MOUSE
		FUS_MOUSE	Y				RS12_MOUSE
		CPSF3_MOUSE	Y				EIF3A_MOUSE	Y
		TKT_MOUSE					IMDH1_MOUSE
		CLCA_MOUSE					GNAI3_MOUSE
hsp90	140	SCFD1_MOUSE					ATPK_MOUSE
		SF3A2_MOUSE					RMD3_MOUSE
		H10_MOUSE	Y				PFKAM_MOUSE
		HDGF_MOUSE					HCDH_MOUSE
		ETHE1_MOUSE					ALDOA_MOUSE
		PSD12_MOUSE					ANXA5_MOUSE
		FA50A_MOUSE					PHB_MOUSE
		RCC1_MOUSE	Y				BACH_MOUSE
		IF4G3_MOUSE					ODO2_MOUSE
		DDX46_MOUSE					TXND9_MOUSE
		SNX3_MOUSE					NDUS1_MOUSE
		DHRS7_MOUSE					DNPEP_MOUSE
		E41L3_MOUSE					IMDH2_MOUSE
		UBA1_MOUSE	Y				PSB7_MOUSE
		RED_MOUSE	Y				PROF2_MOUSE	Y
		KDM1A_MOUSE					NDUB4_MOUSE
		FXR1_MOUSE	Y				CX6B1_MOUSE
		ALG2_MOUSE					PSA1_MOUSE
		LN28A_MOUSE	Y				PIMT_MOUSE	Y
		DYL1_MOUSE					MIC60_MOUSE
		ETFA_MOUSE					QCR2_MOUSE
		NOP56_MOUSE					UBP14_MOUSE
		BOP1_MOUSE					DBNL_MOUSE
		UBL4A_MOUSE	Y				UBR4_MOUSE
		TCRG1_MOUSE					IF6_MOUSE
		RBM22_MOUSE					RSSA_MOUSE
		MCM4_MOUSE	Y				NDUS6_MOUSE
		DYR_MOUSE					CNBP_MOUSE	Y
		LMNA_MOUSE	Y				PRPS1_MOUSE
		TAM41_MOUSE					RM40_MOUSE
		RBM12_MOUSE					PRS4_MOUSE
		STXB1_MOUSE					EIF3H_MOUSE	Y
		CCAR2_MOUSE					EF2_MOUSE
		HDAC1_MOUSE					SYFA_MOUSE
		HNRH2_MOUSE	Y				BASI_MOUSE
		EIF3G_MOUSE	Y				GELS_MOUSE
		ULA1_MOUSE					PRDX1_MOUSE	Y
		ECM29_MOUSE					PRDX4_MOUSE	Y
		PRP4B_MOUSE					RM11_MOUSE
		CBX5_MOUSE					1433G_MOUSE
		SFPQ_MOUSE	Y				IQGA1_MOUSE
		RM14_MOUSE					SYG_MOUSE
		G3BP2_MOUSE	Y				RM15_MOUSE
		SDPR_MOUSE					PDIA3_MOUSE	Y
		RU1C_MOUSE					AATM_MOUSE
		LYRIC_MOUSE					QCR8_MOUSE
		NAL4C_MOUSE					NNRD_MOUSE
		NEUM_MOUSE					SUGT1_MOUSE
		CPSF2_MOUSE					ODO1_MOUSE
		C1QBP_MOUSE					PSB3_MOUSE
		NOP58_MOUSE	Y				HXK1_MOUSE
		PDS5A_MOUSE					1433B_MOUSE	Y
		GTPB1_MOUSE					TCTP_MOUSE	Y
		CAPR1_MOUSE	Y				AMPL_MOUSE
		RFA2_MOUSE					VATB2_MOUSE
		NOP2_MOUSE					STOM_MOUSE
		ENOA_MOUSE					ATPO_MOUSE
		RT27_MOUSE					AT5F1_MOUSE
		MTA2_MOUSE					ECI1_MOUSE
		G3BP1_MOUSE	Y				CSN7A_MOUSE
		RENT1_MOUSE	Y				ATP5I_MOUSE
		SRPR_MOUSE					RM14_MOUSE
		LARP4_MOUSE	Y				DNJC9_MOUSE
		NDUA9_MOUSE					RT07_MOUSE
		KIFC1_MOUSE					ERF3A_MOUSE	Y
		RFC5_MOUSE					NDUS3_MOUSE
		MCM7_MOUSE	Y				PFD6_MOUSE
		GBB1_MOUSE					ZYX_MOUSE
		KTN1_MOUSE					FRIL1_MOUSE
		RBM25_MOUSE					CSK2B_MOUSE
		SMCA4_MOUSE					ACTN1_MOUSE
		DCTN2_MOUSE					ECHB_MOUSE
		RAE1L_MOUSE	Y				RT23_MOUSE
		CHD4_MOUSE					CAND1_MOUSE
		PP1A_MOUSE					VDAC2_MOUSE
		BRX1_MOUSE					VDAC3_MOUSE
		ISOC1_MOUSE					PDIA1_MOUSE	Y
		MCM2_MOUSE					TXD17_MOUSE
		HCD2_MOUSE					EMB_MOUSE
		DNMT1_MOUSE					PUR6_MOUSE
		H4_MOUSE					PSB5_MOUSE
		HDAC2_MOUSE					RBM3_MOUSE	Y
		NOP10_MOUSE					1433E_MOUSE
		PYC_MOUSE					NDUAA_MOUSE
		CE170_MOUSE					NSF_MOUSE
		NUP62_MOUSE	Y				ZN593_MOUSE
		TRAP1_MOUSE					RT30_MOUSE
		NPM_MOUSE	Y				CSN4_MOUSE
		RNZ2_MOUSE					TPM3_MOUSE
		RBBP7_MOUSE					PSB1_MOUSE
		PCKGM_MOUSE					SYTC_MOUSE
		SF3A3_MOUSE	Y				TKT_MOUSE
		UBP10_MOUSE	Y				RT09_MOUSE
		CNN3_MOUSE	Y				RM23_MOUSE
		NEST_MOUSE					EIF3C_MOUSE	Y
		NOL10_MOUSE					ANM1_MOUSE	Y
		SF01_MOUSE					NUDC1_MOUSE
		OGFR_MOUSE					NDUB9_MOUSE
		FBRL_MOUSE	Y				MTCH2_MOUSE
		WRIP1_MOUSE					DPYL1_MOUSE
		DDX42_MOUSE					PDIA6_MOUSE
		RBBP4_MOUSE	Y				RM27_MOUSE
		PLRG1_MOUSE					OLA1_MOUSE
		UTP11_MOUSE					VAPB_MOUSE
		SMU1_MOUSE	Y				PRDX2_MOUSE
		WDR5_MOUSE					RM45_MOUSE
		MFAP1_MOUSE					PSA7_MOUSE
		SUCB1_MOUSE					CY1_MOUSE
		TTL12_MOUSE					NDUA9_MOUSE
		PRP19_MOUSE					RM46_MOUSE
		VP26A_MOUSE					TERA_MOUSE	Y
		PYR1_MOUSE					PSA3_MOUSE
		PSPC1_MOUSE					HMGB2_MOUSE
		CENPV_MOUSE					HSP74_MOUSE	Y
		BZW1_MOUSE					TBB4B_MOUSE
		SEP11_MOUSE					RAB21_MOUSE
		GBB2_MOUSE	Y				CATA_MOUSE
		NAT10_MOUSE					RM39_MOUSE
		MP2K1_MOUSE					LYAG_MOUSE
		U3IP2_MOUSE					RM01_MOUSE
		HNRPM_MOUSE	Y				NP1L1_MOUSE
		NOVA1_MOUSE					1433F_MOUSE	Y
		SAP18_MOUSE					PTPA_MOUSE
		ARPC4_MOUSE					HS74L_MOUSE
		ARPC2_MOUSE					COPG1_MOUSE
		RTCA_MOUSE					RANG_MOUSE	Y
		EI2BB_MOUSE					SAM50_MOUSE
		VPS36_MOUSE					TMEDA_MOUSE
		MCM5_MOUSE	Y				PSA5_MOUSE
		TPX2_MOUSE					PSA2_MOUSE
		DNLI1_MOUSE					PDIP3_MOUSE
		EFTS_MOUSE					SQSTM_MOUSE
		DAAF5_MOUSE					CDC42_MOUSE
		IF4A3_MOUSE					COX41_MOUSE
		DYL2_MOUSE	Y				PSA4_MOUSE
		PACN2_MOUSE					AL1L2_MOUSE
		SMC2_MOUSE					VATA_MOUSE
		ETFB_MOUSE					HMCS1_MOUSE
		ACTZ_MOUSE	Y				NDUAD_MOUSE
		IF4G2_MOUSE	Y				CALM_MOUSE
Hsp70	30	H14_MOUSE					COX6C_MOUSE
		SRSF7_MOUSE					PHB2_MOUSE	Y
		S39A7_MOUSE					TOM40_MOUSE
		NUDC2_MOUSE					EIF3L_MOUSE	Y
		VTA1_MOUSE					ATPD_MOUSE
		ESTD_MOUSE					NDUA6_MOUSE
		DNJA3_MOUSE					DPYL2_MOUSE	Y
		NASP_MOUSE					QCR1_MOUSE
		SET_MOUSE			Hsp70	34	PARP1_MOUSE
		H12_MOUSE					XRN2_MOUSE
		MTCH2_MOUSE					CPSF5_MOUSE
		RM45_MOUSE					CLPP_MOUSE	Y
		HMCS1_MOUSE					YBOX1_MOUSE	Y
		ENOB_MOUSE					NPM_MOUSE	Y
		SGPL1_MOUSE					RRBP1_MOUSE
		UBP7_MOUSE					ATX2L_MOUSE	Y
		FIS1_MOUSE					ABCF2_MOUSE
		CUL4A_MOUSE					DHX9_MOUSE
		SRP54_MOUSE					LIMS1_MOUSE
		NNRE_MOUSE					PR40A_MOUSE
		PFD5_MOUSE					DYN2_MOUSE
		DD19A_MOUSE	Y				FEN1_MOUSE
		UHRF1_MOUSE					NOP56_MOUSE
		CAND1_MOUSE					BAG6_MOUSE
		GNA11_MOUSE					PLRG1_MOUSE
		RPAP3_MOUSE					SPAS2_MOUSE	Y
		SRSF3_MOUSE	Y				DDX17_MOUSE
		HS74L_MOUSE					PRP19_MOUSE
		DPP3_MOUSE					VIGLN_MOUSE
		ECH1_MOUSE					ZC3HE_MOUSE	Y
Proteasome	89	TMM43_MOUSE					PRC2A_MOUSE	Y
		PSB6_MOUSE					RFC2_MOUSE
		MPPA_MOUSE					G3BP2_MOUSE	Y
		ABCE1_MOUSE					ETFD_MOUSE
		CSN6_MOUSE					SRRM1_MOUSE
		QCR7_MOUSE					G3BP1_MOUSE	Y
		CP51A_MOUSE					SRPR_MOUSE
		PSMG1_MOUSE					IF2P_MOUSE
		UBA3_MOUSE					SRPK1_MOUSE
		GCH1_MOUSE					IF2B_MOUSE	Y
		TXND9_MOUSE					T2EB_MOUSE
		PSB7_MOUSE					NOP16_MOUSE
		LIS1_MOUSE			Proteasome	54	HNRPK_MOUSE	Y
		PSA1_MOUSE					SF3A2_MOUSE
		PSME3_MOUSE					CLH1_MOUSE
		SYF1_MOUSE					MAP1B_MOUSE
		REQU_MOUSE					RCC1_MOUSE	Y
		BASI_MOUSE					NUP98_MOUSE	Y
		TBL3_MOUSE					FBX2_MOUSE
		NISCH_MOUSE					F136A_MOUSE
		UBE3A_MOUSE					NAA50_MOUSE
		PININ_MOUSE					PDIA4_MOUSE
		RPAC1_MOUSE					ZW10_MOUSE
		CSN7A_MOUSE					TBB2A_MOUSE
		TBC15_MOUSE					SF3A3_MOUSE	Y
		PSMD7_MOUSE					TBB4A_MOUSE
		NCPR_MOUSE					PA2G4_MOUSE
		PSB5_MOUSE					ENPP3_MOUSE
		PROF1_MOUSE	Y				TMED4_MOUSE
		TOP2A_MOUSE					STRAP_MOUSE	Y
		PSB1_MOUSE					PCBP3_MOUSE
		PRS6B_MOUSE					AP180_MOUSE
		VPS29_MOUSE					DDX42_MOUSE
		CHTOP_MOUSE					RBBP4_MOUSE	Y
		ACL6A_MOUSE					LAMP1_MOUSE
		UBP5_MOUSE	Y				SART3_MOUSE
		NAA25_MOUSE					LC7L3_MOUSE
		PSA5_MOUSE					ZCH18_MOUSE
		HYEP_MOUSE					LMNA_MOUSE	Y
		NTM1A_MOUSE	Y				RU17_MOUSE
		COX41_MOUSE					TSN_MOUSE
		AINX_MOUSE					PTBP2_MOUSE
		DRG1_MOUSE					SPTN1_MOUSE
		EXOS4_MOUSE					LMNB1_MOUSE
		PSD13_MOUSE					FUBP2_MOUSE	Y
		APT_MOUSE					TBA8_MOUSE
		PSMD3_MOUSE					ITPA_MOUSE
		PSMD2_MOUSE	Y				RBM8A_MOUSE
		PSB2_MOUSE					NCBP1_MOUSE
		ELOB_MOUSE					FUS_MOUSE	Y
		P4HA1_MOUSE					CSDE1_MOUSE	Y
		PSME2_MOUSE					RS27_MOUSE
		PRS8_MOUSE					TMOD3_MOUSE	Y
		SMCE1_MOUSE					HSP7C_MOUSE
		PSD11_MOUSE					TMED9_MOUSE
		RAB14_MOUSE					S2533_MOUSE
		PLPP_MOUSE					DNJA1_MOUSE	Y
		ALD2_MOUSE					RPP38_MOUSE
		ZCCHV_MOUSE	Y				EI2BB_MOUSE
		UCHL5_MOUSE					RUXG_MOUSE
		SNX6_MOUSE					U5S1_MOUSE
		GNL3L_MOUSE					EXOS9_MOUSE
		PSB3_MOUSE					PARK7_MOUSE
		LTOR1_MOUSE					BLMH_MOUSE
		CPNS1_MOUSE					RAGP1_MOUSE	Y
		CMS1_MOUSE					CND1_MOUSE
		COPA_MOUSE			ER stress	43	HDGF_MOUSE
		FRIL1_MOUSE					GCP2_MOUSE
		VDAC3_MOUSE					DRG1_MOUSE
		PCM1_MOUSE					DNJC2_MOUSE
		HPRT_MOUSE					DJB11_MOUSE
		PSA7_MOUSE					CHRD1_MOUSE	Y
		BCAT1_MOUSE					PCNA_MOUSE	Y
		PSME1_MOUSE					UTP23_MOUSE
		PSMD1_MOUSE					LIPB1_MOUSE
		COPG1_MOUSE					SNW1_MOUSE
		SMC1A_MOUSE					UCRI_MOUSE
		DDX54_MOUSE					PAK2_MOUSE
		PSA2_MOUSE					RGAP1_MOUSE	Y
		CORO7_MOUSE					XPO1_MOUSE	Y
		PSA4_MOUSE					DYR_MOUSE
		NB5R1_MOUSE					SNUT2_MOUSE
		RIR1_MOUSE					CALX_MOUSE
		SDHB_MOUSE					MOV10_MOUSE	Y
		RPN1_MOUSE					CNOT1_MOUSE	Y
		PSMG3_MOUSE					PYRG1_MOUSE
		NOG1_MOUSE					SRP09_MOUSE	Y
		ZC11A_MOUSE					HNRL1_MOUSE	Y
		STAT3_MOUSE					2ABA_MOUSE
ER stress	54	P5CS_MOUSE	Y				SMC4_MOUSE	Y
		NPTN_MOUSE					AFAD_MOUSE
		UCHL1_MOUSE					EFTU_MOUSE	Y
		4F2_MOUSE					HPRT_MOUSE
		PGK1_MOUSE					RFC3_MOUSE	Y
		HA1L_MOUSE					PSMD5_MOUSE
		AN32A_MOUSE					EFGM_MOUSE
		PLOD3_MOUSE					RPR1B_MOUSE
		RS5_MOUSE					AGO2_MOUSE	Y
		FRIH_MOUSE					AP2A1_MOUSE
		UFC1_MOUSE					SRP68_MOUSE
		RS12_MOUSE					TSNAX_MOUSE
		CALR_MOUSE					RCC2_MOUSE	Y
		TMED4_MOUSE					FMR1_MOUSE	Y
		TIM44_MOUSE					F120A_MOUSE	Y
		CH10_MOUSE					MAP2_MOUSE
		LC7L3_MOUSE					ARL8B_MOUSE
		ITB1_MOUSE	Y				RHOC_MOUSE
		HYOU1_MOUSE					PDXK_MOUSE
		EMB_MOUSE					KAP3_MOUSE
		GTR3_MOUSE			Oxidative stress	42	VAT1_MOUSE
		AATF_MOUSE					RPA49_MOUSE
		BLMH_MOUSE					FKBP2_MOUSE
		SDF2L_MOUSE					RBBP7_MOUSE
		BZW2_MOUSE					RL37A_MOUSE
		TOM40_MOUSE					LN28A_MOUSE	Y
		UFD1_MOUSE					TALDO_MOUSE
		CD47_MOUSE					CAP1_MOUSE	Y
		CDC37_MOUSE					SUCB2_MOUSE
		WDR4_MOUSE					MDHC_MOUSE
		COF2_MOUSE					TBL3_MOUSE
		DJB11_MOUSE					MYO1B_MOUSE
		ENPL_MOUSE					GNL3_MOUSE
		KAPCA_MOUSE					SNP25_MOUSE
		NAA50_MOUSE					LIMA1_MOUSE
		PDIA4_MOUSE					CPLX1_MOUSE
		ITA6_MOUSE					ARC1B_MOUSE	Y
		PPME1_MOUSE	Y				CCAR2_MOUSE
		G6PI_MOUSE					NEP1_MOUSE
		UBP14_MOUSE					BASP1_MOUSE
		PRPS1_MOUSE					OSBP1_MOUSE
		ZPR1_MOUSE					NOP14_MOUSE
		KPRA_MOUSE					DDX21_MOUSE	Y
		PDIA3_MOUSE	Y				GANAB_MOUSE
		MANF_MOUSE					MTAP_MOUSE
		RAC1_MOUSE					RRP8_MOUSE
		UBXN1_MOUSE					CTCF_MOUSE
		UB2V1_MOUSE					ILF2_MOUSE
		WDR46_MOUSE					H2B3B_MOUSE
		SERC_MOUSE					NEUM_MOUSE
		EIF3K_MOUSE	Y				ECHA_MOUSE
		IDH3A_MOUSE					RAC1_MOUSE
		RL5_MOUSE					GFPT1_MOUSE	Y
		HA1K_MOUSE					SF3B1_MOUSE
Oxidative stress	101	HNRPK_MOUSE	Y				PURA_MOUSE	Y
		VASP_MOUSE	Y				RAB3C_MOUSE
		SMC3_MOUSE					ALDR_MOUSE
		IMB1_MOUSE	Y				ADAS_MOUSE
		1433T_MOUSE	Y				AS3MT_MOUSE
		HS90B_MOUSE					DDX54_MOUSE
		HEM2_MOUSE					MYO1C_MOUSE
		IPYR_MOUSE					DC1L2_MOUSE
		TOM34_MOUSE	Y
		SYLC_MOUSE
		RMD3_MOUSE
		FKBP5_MOUSE
		GRP75_MOUSE	Y
		TBB3_MOUSE	Y
		TPP2_MOUSE
		IF5_MOUSE
		EF2_MOUSE
		METK2_MOUSE
		FLNA_MOUSE
		FSCN1_MOUSE	Y
		DX39B_MOUSE
		PRDX1_MOUSE	Y
		SDHA_MOUSE
		CHM4B_MOUSE
		USP9X_MOUSE
		CARF_MOUSE
		DPYL3_MOUSE	Y
		FA98B_MOUSE
		TCTP_MOUSE	Y
		LA_MOUSE
		THIO_MOUSE	Y
		VIME_MOUSE
		NU133_MOUSE
		ATX10_MOUSE
		RINI_MOUSE	Y
		NH2L1_MOUSE
		NMD3_MOUSE
		SRSF5_MOUSE
		ARHG1_MOUSE
		S2533_MOUSE
		ML12B_MOUSE
		MSH2_MOUSE
		PSMD4_MOUSE
		PRDX2_MOUSE
		LRC59_MOUSE
		CK098_MOUSE
		NECP1_MOUSE
		HMGB2_MOUSE
		TBG1_MOUSE
		PFKAP_MOUSE
		HMGB1_MOUSE
		GHC1_MOUSE
		SARNP_MOUSE
		PPIA_MOUSE
		SYEP_MOUSE
		ANXA2_MOUSE
		SYSC_MOUSE
		GSH0_MOUSE
		UN45A_MOUSE
		FAS_MOUSE
		NDUS2_MOUSE
		MYG1_MOUSE
		TEBP_MOUSE	Y
		TBB2A_MOUSE
		NDUV2_MOUSE
		EDC4_MOUSE	Y
		STRAP_MOUSE	Y
		MCM6_MOUSE
		SERA_MOUSE
		ACTN4_MOUSE
		IPO5_MOUSE
		IPO7_MOUSE	Y
		CTND1_MOUSE	Y
		ACSL3_MOUSE
		VAPA_MOUSE
		AATM_MOUSE
		RPB3_MOUSE
		G3P_MOUSE
		TBB5_MOUSE
		SUGT1_MOUSE
		FABP5_MOUSE
		ERF3A_MOUSE	Y
		PPP5_MOUSE
		TIGAR_MOUSE
		ACTN1_MOUSE
		CCDC6_MOUSE
		HXK2_MOUSE
		1433E_MOUSE
		TNPO1_MOUSE	Y
		IGEB_MOUSE
		DPYL1_MOUSE
		TXNL1_MOUSE
		TCEA1_MOUSE	Y
		NP1L1_MOUSE
		CAND2_MOUSE
		U2AF2_MOUSE
		PPAC_MOUSE
		SND1_MOUSE	Y
		U2AF1_MOUSE	Y
		DX39A_MOUSE
		TBB6_MOUSE
